# High-fidelity (repeat) consensus sequences from short reads using combined read clustering and assembly

**DOI:** 10.1101/2023.10.26.564123

**Authors:** Ludwig Mann, Kristin Balasch, Nicola Schmidt, Tony Heitkam

## Abstract

**Background:** Despite the many cheap and fast ways to generate genomic data, good and exact genome assembly is still a problem, with especially the repeats being vastly underrepresented and often misassembled. As short reads in low coverage are already sufficient to represent the repeat landscape of any given genome, many read cluster algorithms were brought forward that provide repeat identification and classification. But how can trustworthy, reliable and representative full-length repeat consensuses be derived from unassembled genomes?

**Results:** Here, we combine methods from repeat identification and genome assembly to derive these robust consensuses. We test several use cases, such as (1) consensus building from clustered short reads of non-model genomes, (2) from genome-wide amplification setups, and (3) specific repeat-centred questions, such as the linked vs. unlinked arrangement of ribosomal genes. In all our use-cases, the derived consensuses are robust and representative. To evaluate overall performance, we compare our high-fidelity repeat consensuses to RepeatExplorer2-derived contigs and check, if they represent real transposable elements as found in long reads. Our results demonstrate that it is possible to generate useful, reliable and trustworthy consensuses from short reads by a combination from read cluster and genome assembly methods in an automatable way.

**Conclusion:** We anticipate that our workflow opens the way towards more efficient and less manual repeat characterization and annotation, benefitting all genome studies, but especially those of non-model organisms.
