## Supplementary material for "High-fidelity (repeat) consensus sequences from short reads using combined read clustering and assembly": Data-Fig1B_B-corolliflora_contigs.tsv

SCL	method	num_seqs	sum_len	min_len	avg_len	max_len	Q1	Q2	Q3	sum_gap	N50	Q20...	Q30...	GC...	max.ident	mean.ident	min.ident	cov.length	cov.perc	re2_contig_len	diff_len
SCL001	rms_contig	10	12234	245	1223.4	3167	890	1071	1347	0	1347	0	0	40.25	100	92.49	80.41	4901	40.06	5575	6659
SCL002	rms_contig	10	13795	365	1379.5	4347	776	1172	1625	0	1625	0	0	42.29	100	96.08	84.1	10328	74.87	11265	2530
SCL003	rms_contig	10	9515	211	951.5	4028	281	581	1094	0	1277	0	0	39.45	99.64	97.64	94.75	5608	58.94	8736	779
SCL004	rms_contig	10	25263	462	2526.3	6104	1335	1989	2628	0	2628	0	0	47.05	99.66	91.51	80.64	15652	61.96	12835	12428
SCL005	rms_contig	10	14616	825	1461.6	2338	1268	1390	1588	0	1470	0	0	35.06	100	92.67	82.92	7437	50.88	7866	6750
SCL006	rms_contig	10	21621	555	2162.1	5044	1728	2011.5	2385	0	2244	0	0	39.04	100	93.73	80.14	13089	60.54	12001	9620
SCL007	rms_contig	2	11177	1223	5588.5	9954	1223	5588.5	9954	0	9954	0	0	51.07	100	95.41	84.11	11177	100	12215	-1038
SCL008	rms_contig	10	25572	1394	2557.2	5950	1682	1973.5	2612	0	2612	0	0	37.16	100	94.71	80.17	17049	66.67	16341	9231
SCL009	rms_contig	10	17544	574	1754.4	5833	664	1511.5	2128	0	2128	0	0	34.25	100	94.92	80.5	7764	44.25	7157	10387
SCL010	rms_contig	10	18009	443	1800.9	4041	892	1356.5	2727	0	2727	0	0	38.34	100	91.72	80.1	10796	59.95	10136	7873
SCL011	rms_contig	10	27936	1338	2793.6	5441	1541	1912	4993	0	4993	0	0	38.39	99.62	93.62	81.8	10561	37.8	8056	19880
SCL012	rms_contig	0	0	0	0	0	0	0	0	0	0	0	0	0	NA	NA	NA	NA	NA	12382	-12382
SCL013	rms_contig	10	3006	212	300.6	826	231	237	268	0	248	0	0	41.05	100	89.91	80	2783	92.58	5245	-2239
SCL014	rms_contig	10	2527	204	252.7	360	222	255	264	0	258	0	0	27.86	100	90.5	81.69	1795	71.03	3650	-1123
SCL015	rms_contig	10	16212	879	1621.2	3590	1167	1214	2204	0	2204	0	0	34.12	100	94.16	81.76	6840	42.19	6409	9803
SCL016	rms_contig	4	2115	223	528.8	1427	227	232.5	830.5	0	1427	0	0	40.52	100	98.53	81.67	1661	78.53	3925	-1810
SCL017	rms_contig	10	18288	773	1828.8	3745	972	1829.5	2164	0	2142	0	0	41.11	99.46	89.51	80.05	10217	55.87	7030	11258
SCL018	rms_contig	1	1263	1263	1263	1263	631.5	1263	631.5	0	1263	0	0	29.85	97.65	89.45	85.1	700	55.42	9404	-8141
SCL019	rms_contig	10	24222	1255	2422.2	3396	2110	2692.5	2758	0	2714	0	0	44.15	100	96.06	82.41	9964	41.14	12342	11880
SCL020	rms_contig	1	462	462	462	462	231	462	231	0	462	0	0	39.83	98.6	96.3	93.99	462	100	6252	-5790
SCL021	rms_contig	10	25704	644	2570.4	5366	1273	2614	3235	0	2993	0	0	37.64	100	93.39	80.86	17633	68.6	12413	13291
SCL022	rms_contig	10	20149	769	2014.9	3557	1128	2154.5	2841	0	2566	0	0	36.59	99.28	94.75	87.88	8555	42.46	8455	11694
SCL023	rms_contig	5	3208	332	641.6	1746	359	360	411	0	1746	0	0	30.77	100	95.84	80.37	2193	68.36	3943	-735
SCL024	rms_contig	9	8849	215	983.2	2498	227	747	1715	0	1715	0	0	37.51	100	90.06	80.54	7107	80.31	5808	3041
SCL025	rms_contig	10	18663	739	1866.3	3597	1356	1581.5	2326	0	1752	0	0	36.94	100	93.28	81.14	7273	38.97	7223	11440
SCL026	rms_contig	6	2041	230	340.2	670	238	268	367	0	367	0	0	45.03	100	93.5	87.17	1444	70.75	3894	-1853
SCL027	rms_contig	10	22419	1098	2241.9	4405	1319	1871	3028	0	2571	0	0	51.12	99.56	92.78	83.71	12105	53.99	8001	14418
SCL028	rms_contig	10	8776	226	877.6	2467	394	726.5	809	0	809	0	0	37.82	100	92.39	82.51	5436	61.94	4861	3915
SCL029	rms_contig	10	12761	243	1276.1	4718	402	772	993	0	3309	0	0	40.41	99.94	91.58	80.89	9831	77.04	9039	3722
SCL030	rms_contig	10	14502	468	1450.2	5266	545	912.5	1406	0	2496	0	0	37.85	99.74	96.15	82.62	7082	48.83	7219	7283
SCL031	rms_contig	10	3042	206	304.2	899	220	228	271	0	235	0	0	36.16	100	92.86	87.81	1548	50.89	3772	-730
SCL032	rms_contig	0	0	0	0	0	0	0	0	0	0	0	0	0	NA	NA	NA	NA	NA	5190	-5190
SCL033	rms_contig	10	11894	724	1189.4	2487	877	1005	1349	0	1341	0	0	35.08	98.77	94.5	85.92	5393	45.34	5367	6527
SCL034	rms_contig	0	0	0	0	0	0	0	0	0	0	0	0	0	NA	NA	NA	NA	NA	7276	-7276
SCL035	rms_contig	10	31694	346	3169.4	6276	391	3936.5	5303	0	5303	0	0	39.79	100	94	82.18	17723	55.92	13303	18391
SCL036	rms_contig	5	2064	210	412.8	649	259	351	595	0	595	0	0	36.87	99.19	95.1	88.11	1132	54.84	4198	-2134
SCL037	rms_contig	0	0	0	0	0	0	0	0	0	0	0	0	0	NA	NA	NA	NA	NA	3470	-3470
SCL038	rms_contig	10	29292	683	2929.2	12837	927	1377	3312	0	5262	0	0	38.92	99.51	90.98	85.61	17038	58.17	12169	17123
SCL039	rms_contig	1	5441	5441	5441	5441	2720.5	5441	2720.5	0	5441	0	0	44.66	100	100	100	5441	100	5477	-36
SCL040	rms_contig	10	11716	654	1171.6	2033	817	1044.5	1373	0	1222	0	0	33.12	99.4	94.01	84.78	8839	75.44	7352	4364
SCL041	rms_contig	10	9322	253	932.2	2208	497	599.5	1362	0	1362	0	0	38.43	100	91.93	80.68	4524	48.53	4923	4399
SCL042	rms_contig	10	17891	312	1789.1	11058	433	668	1209	0	11058	0	0	42.02	100	93.02	84.49	12541	70.1	11892	5999
SCL043	rms_contig	10	16012	678	1601.2	3985	993	1167	1624	0	1624	0	0	33.86	99.33	92.25	81.08	5308	33.15	5600	10412
SCL044	rms_contig	10	4218	201	421.8	826	235	329	672	0	672	0	0	28.52	100	96.56	88.6	1727	40.94	4229	-11
SCL045	rms_contig	10	10337	253	1033.7	2545	611	879.5	1490	0	1490	0	0	53.1	100	92.69	80	3417	33.06	4388	5949
SCL046	rms_contig	10	16417	303	1641.7	6018	435	596	2743	0	2942	0	0	44.68	99.32	96.47	93.58	6084	37.06	6284	10133
SCL047	rms_contig	10	12837	356	1283.7	3237	765	1103.5	1511	0	1511	0	0	43.93	100	96.21	82.62	9640	75.1	9364	3473
SCL048	rms_contig	1	1578	1578	1578	1578	789	1578	789	0	1578	0	0	43.47	100	95.52	86.85	1578	100	3785	-2207
SCL049	rms_contig	2	843	352	421.5	491	352	421.5	491	0	491	0	0	42.23	100	97.36	92.86	843	100	4737	-3894
SCL050	rms_contig	10	9772	332	977.2	2438	393	799.5	1242	0	1242	0	0	41.67	100	95.78	81.9	7617	77.95	9638	134
SCL051	rms_contig	10	20202	673	2020.2	5004	911	1986	2524	0	2524	0	0	27.73	99.18	92.8	81.58	13033	64.51	9415	10787
SCL052	rms_contig	10	7651	209	765.1	1622	619	731.5	820	0	772	0	0	36.4	100	93.81	82.48	3488	45.59	4066	3585
SCL053	rms_contig	10	12561	630	1256.1	3555	669	717	2072	0	2072	0	0	41.37	98	92.2	85.12	5820	46.33	4755	7806
SCL054	rms_contig	10	7192	220	719.2	1044	623	751	852	0	763	0	0	29.32	99.34	93.76	85.22	2863	39.81	3450	3742
SCL055	rms_contig	10	10143	440	1014.3	1924	687	823.5	1217	0	1214	0	0	28.99	100	94.43	85.32	4697	46.31	5564	4579
SCL056	rms_contig	10	8240	235	824	1944	563	754	996	0	934	0	0	51.84	100	91.23	82.31	5284	64.13	5920	2320
SCL057	rms_contig	10	9363	209	936.3	2037	293	754.5	1755	0	1755	0	0	37.86	100	93.65	84.4	6562	70.08	5355	4008
SCL058	rms_contig	10	10367	682	1036.7	1703	739	849	1346	0	1032	0	0	30.86	100	94.67	81.55	3344	32.26	5128	5239
SCL059	rms_contig	10	13705	257	1370.5	4812	338	618.5	1102	0	4280	0	0	43.02	100	95.43	80.16	9233	67.37	8717	4988
SCL060	rms_contig	10	5615	209	561.5	1822	257	304	408	0	1444	0	0	34.23	100	95.03	84.03	3575	63.67	4188	1427
SCL061	rms_contig	10	12116	207	1211.6	6575	209	298	1134	0	6575	0	0	38.26	99.39	95	91.4	8728	72.04	9001	3115
SCL062	rms_contig	10	13475	686	1347.5	2236	715	1195	1998	0	1908	0	0	35.64	100	95.83	91.01	8845	65.64	6730	6745
SCL063	rms_contig	10	18410	316	1841	4874	418	896	4165	0	4786	0	0	43.76	99.8	96.58	83.78	11167	60.66	9867	8543
SCL064	rms_contig	0	0	0	0	0	0	0	0	0	0	0	0	0	NA	NA	NA	NA	NA	3984	-3984
SCL065	rms_contig	5	2588	248	517.6	1249	281	369	441	0	441	0	0	37.36	100	90.76	80.98	2580	99.69	3919	-1331
SCL066	rms_contig	10	14543	231	1454.3	5661	679	831	1131	0	2884	0	0	33.31	100	92.55	81.77	8549	58.78	7800	6743
SCL067	rms_contig	1	3603	3603	3603	3603	1801.5	3603	1801.5	0	3603	0	0	43.94	99.79	99.79	99.79	3387	94	3412	191
SCL068	rms_contig	10	4997	264	499.7	1236	357	383	465	0	458	0	0	30.56	100	93.41	82.48	1565	31.32	3173	1824
SCL069	rms_contig	9	9925	208	1102.8	4842	288	474	1190	0	1415	0	0	37.51	100	97.47	88.89	8638	87.03	8665	1260
SCL070	rms_contig	NA	NA	NA	NA	NA	NA	NA	NA	NA	NA	NA	NA	NA	NA	NA	NA	NA	NA	4948	NA
SCL071	rms_contig	10	13882	575	1388.2	2932	779	1465.5	1719	0	1589	0	0	34.48	100	95.56	81.52	7581	54.61	8404	5478
SCL072	rms_contig	10	5051	210	505.1	940	233	454	687	0	687	0	0	35.42	98.85	93.7	85.78	1878	37.18	3411	1640
SCL073	rms_contig	1	774	774	774	774	387	774	387	0	774	0	0	38.24	100	97.87	89.46	774	100	6902	-6128
SCL074	rms_contig	10	4277	221	427.7	1039	255	359	501	0	501	0	0	33.08	99.57	92.95	83.1	1455	34.02	3298	979
SCL075	rms_contig	6	2519	215	419.8	822	226	327.5	601	0	601	0	0	36.09	100	94.68	84.56	1712	67.96	2697	-178
SCL076	rms_contig	10	12583	834	1258.3	1805	977	1157.5	1534	0	1493	0	0	36.19	100	96.19	85.94	5644	44.85	6020	6563
SCL077	rms_contig	1	702	702	702	702	351	702	351	0	702	0	0	52.42	99.46	93.67	88.81	702	100	2205	-1503
SCL078	rms_contig	2	963	425	481.5	538	425	481.5	538	0	538	0	0	34.48	99.53	96.42	93.67	715	74.25	3043	-2080
SCL079	rms_contig	0	0	0	0	0	0	0	0	0	0	0	0	0	NA	NA	NA	NA	NA	3234	-3234
SCL080	rms_contig	10	12063	206	1206.3	4261	229	378.5	1928	0	3658	0	0	32.56	98.96	94.28	86.72	5701	47.26	6334	5729
SCL081	rms_contig	0	0	0	0	0	0	0	0	0	0	0	0	0	NA	NA	NA	NA	NA	3250	-3250
SCL082	rms_contig	0	0	0	0	0	0	0	0	0	0	0	0	0	NA	NA	NA	NA	NA	3439	-3439
SCL083	rms_contig	10	5586	247	558.6	2034	260	346.5	446	0	984	0	0	32.62	100	93.42	82.8	2908	52.06	3923	1663
SCL084	rms_contig	NA	NA	NA	NA	NA	NA	NA	NA	NA	NA	NA	NA	NA	NA	NA	NA	NA	NA	4172	NA
SCL085	rms_contig	0	0	0	0	0	0	0	0	0	0	0	0	0	NA	NA	NA	NA	NA	4841	-4841
SCL086	rms_contig	0	0	0	0	0	0	0	0	0	0	0	0	0	NA	NA	NA	NA	NA	5896	-5896
SCL087	rms_contig	0	0	0	0	0	0	0	0	0	0	0	0	0	NA	NA	NA	NA	NA	2873	-2873
SCL088	rms_contig	10	8127	270	812.7	1491	608	730.5	934	0	803	0	0	34.49	98.48	90.65	82.05	3240	39.87	3610	4517
SCL089	rms_contig	10	7829	214	782.9	3026	312	464.5	1027	0	1070	0	0	50.66	99.46	93.51	82.5	3213	41.04	3718	4111
SCL090	rms_contig	10	5465	214	546.5	1948	268	401.5	502	0	502	0	0	40.82	100	96.84	88.29	4113	75.26	4435	1030
SCL091	rms_contig	0	0	0	0	0	0	0	0	0	0	0	0	0	NA	NA	NA	NA	NA	2460	-2460
SCL092	rms_contig	10	6942	228	694.2	1728	319	355	1236	0	1236	0	0	32.64	100	92.54	80.79	4358	62.78	4842	2100
SCL093	rms_contig	10	9431	213	943.1	3144	360	525.5	1536	0	1732	0	0	31.3	100	92.78	80.24	5419	57.46	6006	3425
SCL094	rms_contig	10	3145	208	314.5	422	248	324.5	370	0	338	0	0	39.08	98.19	91.47	80.74	1190	37.84	3086	59
SCL095	rms_contig	7	2842	211	406	722	236.5	270	583	0	522	0	0	42.96	100	95.99	87.36	2106	74.1	3685	-843
SCL096	rms_contig	10	4266	208	426.6	838	290	415	480	0	472	0	0	37.62	100	91.66	80.72	1469	34.44	2953	1313
SCL097	rms_contig	2	830	374	415	456	374	415	456	0	456	0	0	28.8	99.31	96.82	88.14	571	68.8	4690	-3860
SCL098	rms_contig	10	7581	290	758.1	2150	351	581.5	935	0	935	0	0	38.03	100	95.42	85.56	3832	50.55	4648	2933
SCL099	rms_contig	3	1440	220	480	939	250.5	281	610	0	939	0	0	49.31	100	92.34	87.26	1220	84.72	3031	-1591
SCL100	rms_contig	NA	NA	NA	NA	NA	NA	NA	NA	NA	NA	NA	NA	NA	NA	NA	NA	NA	NA	4766	NA
SCL101	rms_contig	NA	NA	NA	NA	NA	NA	NA	NA	NA	NA	NA	NA	NA	NA	NA	NA	NA	NA	4948	NA
SCL102	rms_contig	10	10342	323	1034.2	4048	358	616	1129	0	1508	0	0	50.46	100	91.13	80	5308	51.32	3673	6669
SCL103	rms_contig	10	3255	220	325.5	459	227	275	451	0	432	0	0	31.15	100	94.09	81.25	2364	72.63	3132	123
SCL104	rms_contig	0	0	0	0	0	0	0	0	0	0	0	0	0	NA	NA	NA	NA	NA	3801	-3801
SCL105	rms_contig	NA	NA	NA	NA	NA	NA	NA	NA	NA	NA	NA	NA	NA	NA	NA	NA	NA	NA	6326	NA
SCL106	rms_contig	10	6090	264	609	1199	404	534	819	0	566	0	0	42.12	99.06	92.72	85.25	2701	44.35	3436	2654
SCL107	rms_contig	10	3554	206	355.4	675	227	318.5	404	0	404	0	0	32.3	100	95.94	90.57	1282	36.07	2835	719
SCL108	rms_contig	0	0	0	0	0	0	0	0	0	0	0	0	0	NA	NA	NA	NA	NA	4771	-4771
SCL109	rms_contig	NA	NA	NA	NA	NA	NA	NA	NA	NA	NA	NA	NA	NA	NA	NA	NA	NA	NA	3357	NA
SCL110	rms_contig	1	1163	1163	1163	1163	581.5	1163	581.5	0	1163	0	0	27.34	100	90.06	81.35	1163	100	3811	-2648
SCL111	rms_contig	1	409	409	409	409	204.5	409	204.5	0	409	0	0	29.83	100	99.34	97.44	269	65.77	2390	-1981
SCL112	rms_contig	6	5385	208	897.5	4141	211	262	301	0	4141	0	0	42.79	100	96.34	88.3	4912	91.22	5257	128
SCL113	rms_contig	3	9105	305	3035	8457	324	343	4400	0	8457	0	0	51.36	100	100	100	8155	89.57	8229	876
SCL114	rms_contig	1	1722	1722	1722	1722	861	1722	861	0	1722	0	0	39.02	98.89	98.84	98.8	681	39.55	3041	-1319
SCL115	rms_contig	NA	NA	NA	NA	NA	NA	NA	NA	NA	NA	NA	NA	NA	NA	NA	NA	NA	NA	2798	NA
SCL116	rms_contig	NA	NA	NA	NA	NA	NA	NA	NA	NA	NA	NA	NA	NA	NA	NA	NA	NA	NA	4177	NA
SCL117	rms_contig	NA	NA	NA	NA	NA	NA	NA	NA	NA	NA	NA	NA	NA	NA	NA	NA	NA	NA	2639	NA
SCL118	rms_contig	NA	NA	NA	NA	NA	NA	NA	NA	NA	NA	NA	NA	NA	NA	NA	NA	NA	NA	4451	NA
SCL119	rms_contig	NA	NA	NA	NA	NA	NA	NA	NA	NA	NA	NA	NA	NA	NA	NA	NA	NA	NA	4508	NA
SCL120	rms_contig	10	6666	208	666.6	1216	487	635	893	0	665	0	0	28.26	100	94.87	84	4385	65.78	4069	2597
SCL121	rms_contig	4	1403	236	350.8	667	240.5	250	461	0	255	0	0	22.74	98.52	97.4	96.36	871	62.08	2665	-1262
SCL122	rms_contig	10	11209	224	1120.9	2984	374	576	2153	0	2153	0	0	47.79	100	90.33	82.2	6605	58.93	3836	7373
SCL123	rms_contig	NA	NA	NA	NA	NA	NA	NA	NA	NA	NA	NA	NA	NA	NA	NA	NA	NA	NA	1310	NA
SCL124	rms_contig	0	0	0	0	0	0	0	0	0	0	0	0	0	NA	NA	NA	NA	NA	1174	-1174
SCL125	rms_contig	0	0	0	0	0	0	0	0	0	0	0	0	0	NA	NA	NA	NA	NA	876	-876
SCL126	rms_contig	NA	NA	NA	NA	NA	NA	NA	NA	NA	NA	NA	NA	NA	NA	NA	NA	NA	NA	4404	NA
SCL127	rms_contig	2	1317	295	658.5	1022	295	658.5	1022	0	1022	0	0	27.26	99.66	96.32	89.5	873	66.29	2339	-1022
SCL128	rms_contig	5	6227	246	1245.4	4099	250	656	976	0	4099	0	0	40.12	99.77	99.26	99.03	4495	72.19	4760	1467
SCL129	rms_contig	NA	NA	NA	NA	NA	NA	NA	NA	NA	NA	NA	NA	NA	NA	NA	NA	NA	NA	2678	NA
SCL130	rms_contig	4	2090	219	522.5	737	343.5	567	701.5	0	666	0	0	34.98	99.81	94.85	84.78	1642	78.56	2262	-172
SCL131	rms_contig	NA	NA	NA	NA	NA	NA	NA	NA	NA	NA	NA	NA	NA	NA	NA	NA	NA	NA	2126	NA
SCL132	rms_contig	NA	NA	NA	NA	NA	NA	NA	NA	NA	NA	NA	NA	NA	NA	NA	NA	NA	NA	2178	NA
SCL133	rms_contig	NA	NA	NA	NA	NA	NA	NA	NA	NA	NA	NA	NA	NA	NA	NA	NA	NA	NA	3703	NA
SCL134	rms_contig	NA	NA	NA	NA	NA	NA	NA	NA	NA	NA	NA	NA	NA	NA	NA	NA	NA	NA	2988	NA
SCL135	rms_contig	0	0	0	0	0	0	0	0	0	0	0	0	0	NA	NA	NA	NA	NA	2957	-2957
SCL136	rms_contig	10	4258	223	425.8	706	346	402.5	533	0	499	0	0	40.42	99.55	94.66	84.02	2474	58.1	2978	1280
SCL137	rms_contig	5	2927	213	585.4	1358	237	325	794	0	794	0	0	30.85	98.79	94.62	90.7	1672	57.12	2521	406
SCL138	rms_contig	1	632	632	632	632	316	632	316	0	632	0	0	37.82	99.56	99.42	99.27	557	88.13	997	-365
SCL139	rms_contig	2	3959	213	1979.5	3746	213	1979.5	3746	0	3746	0	0	42.11	99.37	96.18	82.61	2916	73.65	3992	-33
SCL140	rms_contig	6	1884	214	314	592	223	235.5	384	0	384	0	0	40.29	100	95.79	88.37	1267	67.25	2618	-734
SCL141	rms_contig	2	3949	795	1974.5	3154	795	1974.5	3154	0	3154	0	0	41.63	99.62	95.57	87.66	3146	79.67	4667	-718
SCL142	rms_contig	5	5054	241	1010.8	2612	294	302	1605	0	2612	0	0	46.12	99.37	93.25	80.27	3516	69.57	4734	320
SCL143	rms_contig	4	4958	224	1239.5	2092	490	1321	1989	0	1886	0	0	37.96	100	93.41	84.98	3777	76.18	4414	544
SCL144	rms_contig	NA	NA	NA	NA	NA	NA	NA	NA	NA	NA	NA	NA	NA	NA	NA	NA	NA	NA	2226	NA
SCL145	rms_contig	NA	NA	NA	NA	NA	NA	NA	NA	NA	NA	NA	NA	NA	NA	NA	NA	NA	NA	3021	NA
SCL146	rms_contig	0	0	0	0	0	0	0	0	0	0	0	0	0	NA	NA	NA	NA	NA	3734	-3734
SCL147	rms_contig	10	4672	214	467.2	914	287	427.5	569	0	533	0	0	34.18	100	95.58	82.33	2422	51.84	3035	1637
SCL148	rms_contig	NA	NA	NA	NA	NA	NA	NA	NA	NA	NA	NA	NA	NA	NA	NA	NA	NA	NA	5340	NA
SCL149	rms_contig	1	318	318	318	318	159	318	159	0	318	0	0	52.52	100	97.25	91.92	318	100	1585	-1267
SCL150	rms_contig	8	3615	228	451.9	682	256	496	600.5	0	544	0	0	36.21	100	96.72	84.38	2074	57.37	2689	926
SCL151	rms_contig	8	3583	207	447.9	1422	210.5	245.5	521	0	710	0	0	34.66	100	94.89	87.75	1820	50.8	3646	-63
SCL152	rms_contig	8	2081	210	260.1	381	216	238.5	290.5	0	243	0	0	33.49	100	95.58	89.71	1474	70.83	2502	-421
SCL153	rms_contig	NA	NA	NA	NA	NA	NA	NA	NA	NA	NA	NA	NA	NA	NA	NA	NA	NA	NA	3007	NA
SCL154	rms_contig	1	489	489	489	489	244.5	489	244.5	0	489	0	0	28.22	100	96.67	91.28	404	82.62	1682	-1193
SCL155	rms_contig	NA	NA	NA	NA	NA	NA	NA	NA	NA	NA	NA	NA	NA	NA	NA	NA	NA	NA	1167	NA
SCL156	rms_contig	0	0	0	0	0	0	0	0	0	0	0	0	0	NA	NA	NA	NA	NA	2483	-2483
SCL157	rms_contig	8	3278	211	409.8	1026	213	308	499.5	0	440	0	0	28.65	100	95.84	83.94	2488	75.9	2503	775
SCL158	rms_contig	NA	NA	NA	NA	NA	NA	NA	NA	NA	NA	NA	NA	NA	NA	NA	NA	NA	NA	3430	NA
SCL159	rms_contig	1	1631	1631	1631	1631	815.5	1631	815.5	0	1631	0	0	35.99	100	88.33	80.3	1470	90.13	1770	-139
SCL160	rms_contig	3	4384	247	1461.3	3344	520	793	2068.5	0	3344	0	0	43.36	99.6	95.95	89.6	3269	74.57	4179	205
SCL161	rms_contig	NA	NA	NA	NA	NA	NA	NA	NA	NA	NA	NA	NA	NA	NA	NA	NA	NA	NA	2033	NA
SCL162	rms_contig	3	1151	253	383.7	466	342.5	432	449	0	432	0	0	33.54	99.74	91.36	85.54	632	54.91	838	313
SCL163	rms_contig	5	1651	238	330.2	427	272	319	395	0	319	0	0	41.37	100	95.54	84.59	1129	68.38	1598	53
SCL164	rms_contig	NA	NA	NA	NA	NA	NA	NA	NA	NA	NA	NA	NA	NA	NA	NA	NA	NA	NA	3859	NA
SCL165	rms_contig	0	0	0	0	0	0	0	0	0	0	0	0	0	NA	NA	NA	NA	NA	3586	-3586
SCL166	rms_contig	NA	NA	NA	NA	NA	NA	NA	NA	NA	NA	NA	NA	NA	NA	NA	NA	NA	NA	1909	NA
SCL167	rms_contig	1	443	443	443	443	221.5	443	221.5	0	443	0	0	39.05	98.68	98.68	98.68	226	51.02	590	-147
SCL168	rms_contig	NA	NA	NA	NA	NA	NA	NA	NA	NA	NA	NA	NA	NA	NA	NA	NA	NA	NA	1478	NA
SCL169	rms_contig	3	1311	251	437	539	386	521	530	0	521	0	0	44.32	100	96.34	85.12	650	49.58	2026	-715
SCL170	rms_contig	NA	NA	NA	NA	NA	NA	NA	NA	NA	NA	NA	NA	NA	NA	NA	NA	NA	NA	2331	NA
SCL171	rms_contig	1	751	751	751	751	375.5	751	375.5	0	751	0	0	39.41	100	95.61	84.85	704	93.74	2183	-1432
SCL172	rms_contig	NA	NA	NA	NA	NA	NA	NA	NA	NA	NA	NA	NA	NA	NA	NA	NA	NA	NA	2874	NA
SCL173	rms_contig	NA	NA	NA	NA	NA	NA	NA	NA	NA	NA	NA	NA	NA	NA	NA	NA	NA	NA	2354	NA
SCL174	rms_contig	2	1885	858	942.5	1027	858	942.5	1027	0	1027	0	0	26.42	100	92.61	88.63	1121	59.47	1555	330
SCL175	rms_contig	NA	NA	NA	NA	NA	NA	NA	NA	NA	NA	NA	NA	NA	NA	NA	NA	NA	NA	3093	NA
SCL176	rms_contig	1	925	925	925	925	462.5	925	462.5	0	925	0	0	34.16	98.72	97.69	95.92	925	100	4015	-3090
SCL177	rms_contig	3	1670	471	556.7	696	487	503	599.5	0	503	0	0	38.32	100	93.44	84.63	1480	88.62	1754	-84
SCL178	rms_contig	1	676	676	676	676	338	676	338	0	676	0	0	36.83	98.85	97.96	96.99	525	77.66	1055	-379
SCL179	rms_contig	3	2315	233	771.7	1795	260	287	1041	0	1795	0	0	32.44	99.41	97.9	96.88	1500	64.79	2273	42
SCL180	rms_contig	1	407	407	407	407	203.5	407	203.5	0	407	0	0	30.71	100	95.59	85.71	407	100	1124	-717
SCL181	rms_contig	6	2665	212	444.2	1058	238	319.5	518	0	518	0	0	35.42	100	94.26	83.52	1792	67.24	2537	128
SCL182	rms_contig	9	3821	215	424.6	1419	237	263	356	0	518	0	0	48.73	98.73	93.72	83.46	2280	59.67	2787	1034
SCL183	rms_contig	1	748	748	748	748	374	748	374	0	748	0	0	47.46	99.09	98.24	97.39	695	92.91	1285	-537
SCL184	rms_contig	NA	NA	NA	NA	NA	NA	NA	NA	NA	NA	NA	NA	NA	NA	NA	NA	NA	NA	3405	NA
SCL185	rms_contig	10	3327	200	332.7	533	218	272.5	495	0	411	0	0	31.89	100	94.03	85.71	1677	50.41	1937	1390
SCL186	rms_contig	NA	NA	NA	NA	NA	NA	NA	NA	NA	NA	NA	NA	NA	NA	NA	NA	NA	NA	2061	NA
SCL187	rms_contig	NA	NA	NA	NA	NA	NA	NA	NA	NA	NA	NA	NA	NA	NA	NA	NA	NA	NA	2647	NA
SCL188	rms_contig	NA	NA	NA	NA	NA	NA	NA	NA	NA	NA	NA	NA	NA	NA	NA	NA	NA	NA	2250	NA
SCL189	rms_contig	4	1698	337	424.5	529	372.5	416	476.5	0	424	0	0	44.76	100	95	80.54	1379	81.21	1649	49
SCL190	rms_contig	NA	NA	NA	NA	NA	NA	NA	NA	NA	NA	NA	NA	NA	NA	NA	NA	NA	NA	1582	NA
SCL191	rms_contig	NA	NA	NA	NA	NA	NA	NA	NA	NA	NA	NA	NA	NA	NA	NA	NA	NA	NA	807	NA
SCL192	rms_contig	1	285	285	285	285	142.5	285	142.5	0	285	0	0	31.58	NA	NA	NA	NA	NA	0	285
SCL193	rms_contig	1	1892	1892	1892	1892	946	1892	946	0	1892	0	0	42.86	99.67	95.34	88.07	1135	59.99	1551	341
SCL194	rms_contig	3	1331	223	443.7	559	386	549	554	0	549	0	0	35.16	100	95.4	88.17	810	60.86	1089	242
SCL195	rms_contig	NA	NA	NA	NA	NA	NA	NA	NA	NA	NA	NA	NA	NA	NA	NA	NA	NA	NA	3243	NA
SCL196	rms_contig	1	208	208	208	208	104	208	104	0	208	0	0	28.37	96.55	96.55	96.55	116	55.77	997	-789
SCL197	rms_contig	0	0	0	0	0	0	0	0	0	0	0	0	0	NA	NA	NA	NA	NA	1300	-1300
SCL198	rms_contig	NA	NA	NA	NA	NA	NA	NA	NA	NA	NA	NA	NA	NA	NA	NA	NA	NA	NA	3544	NA
SCL199	rms_contig	NA	NA	NA	NA	NA	NA	NA	NA	NA	NA	NA	NA	NA	NA	NA	NA	NA	NA	869	NA
SCL200	rms_contig	1	613	613	613	613	306.5	613	306.5	0	613	0	0	39.64	100	98.35	95.25	536	87.44	1166	-553
SCL201	rms_contig	NA	NA	NA	NA	NA	NA	NA	NA	NA	NA	NA	NA	NA	NA	NA	NA	NA	NA	2251	NA
SCL202	rms_contig	0	0	0	0	0	0	0	0	0	0	0	0	0	NA	NA	NA	NA	NA	1402	-1402
SCL203	rms_contig	NA	NA	NA	NA	NA	NA	NA	NA	NA	NA	NA	NA	NA	NA	NA	NA	NA	NA	1674	NA
SCL204	rms_contig	3	1110	221	370	650	230	239	444.5	0	650	0	0	35.68	99.76	96.37	88.4	527	47.48	1716	-606
SCL205	rms_contig	NA	NA	NA	NA	NA	NA	NA	NA	NA	NA	NA	NA	NA	NA	NA	NA	NA	NA	910	NA
SCL206	rms_contig	NA	NA	NA	NA	NA	NA	NA	NA	NA	NA	NA	NA	NA	NA	NA	NA	NA	NA	793	NA
SCL207	rms_contig	NA	NA	NA	NA	NA	NA	NA	NA	NA	NA	NA	NA	NA	NA	NA	NA	NA	NA	1293	NA
SCL208	rms_contig	3	1352	232	450.7	842	255	278	560	0	842	0	0	31.07	100	93.88	88.19	1067	78.92	1592	-240
SCL209	rms_contig	NA	NA	NA	NA	NA	NA	NA	NA	NA	NA	NA	NA	NA	NA	NA	NA	NA	NA	1745	NA
SCL210	rms_contig	1	2073	2073	2073	2073	1036.5	2073	1036.5	0	2073	0	0	41.78	100	99.63	98.89	1535	74.05	1565	508
SCL211	rms_contig	0	0	0	0	0	0	0	0	0	0	0	0	0	NA	NA	NA	NA	NA	1058	-1058
SCL212	rms_contig	NA	NA	NA	NA	NA	NA	NA	NA	NA	NA	NA	NA	NA	NA	NA	NA	NA	NA	761	NA
SCL213	rms_contig	0	0	0	0	0	0	0	0	0	0	0	0	0	NA	NA	NA	NA	NA	1040	-1040
SCL214	rms_contig	NA	NA	NA	NA	NA	NA	NA	NA	NA	NA	NA	NA	NA	NA	NA	NA	NA	NA	2373	NA
SCL215	rms_contig	NA	NA	NA	NA	NA	NA	NA	NA	NA	NA	NA	NA	NA	NA	NA	NA	NA	NA	1250	NA
SCL216	rms_contig	2	1082	535	541	547	535	541	547	0	547	0	0	50.18	99.53	98.45	96.62	909	84.01	1064	18
SCL217	rms_contig	NA	NA	NA	NA	NA	NA	NA	NA	NA	NA	NA	NA	NA	NA	NA	NA	NA	NA	2031	NA
SCL218	rms_contig	NA	NA	NA	NA	NA	NA	NA	NA	NA	NA	NA	NA	NA	NA	NA	NA	NA	NA	988	NA
SCL219	rms_contig	1	526	526	526	526	263	526	263	0	526	0	0	38.21	97.8	97.8	97.8	364	69.2	402	124
SCL220	rms_contig	NA	NA	NA	NA	NA	NA	NA	NA	NA	NA	NA	NA	NA	NA	NA	NA	NA	NA	2143	NA
SCL221	rms_contig	3	2363	327	787.7	1300	531.5	736	1018	0	1300	0	0	32.12	100	100	100	1031	43.63	1560	803
SCL222	rms_contig	1	3760	3760	3760	3760	1880	3760	1880	0	3760	0	0	39.79	99.92	99.46	99	2821	75.03	2900	860
SCL223	rms_contig	NA	NA	NA	NA	NA	NA	NA	NA	NA	NA	NA	NA	NA	NA	NA	NA	NA	NA	661	NA
SCL224	rms_contig	NA	NA	NA	NA	NA	NA	NA	NA	NA	NA	NA	NA	NA	NA	NA	NA	NA	NA	2431	NA
SCL225	rms_contig	NA	NA	NA	NA	NA	NA	NA	NA	NA	NA	NA	NA	NA	NA	NA	NA	NA	NA	2487	NA
SCL226	rms_contig	2	988	424	494	564	424	494	564	0	564	0	0	31.58	99.55	98.17	96.8	722	73.08	740	248
SCL227	rms_contig	NA	NA	NA	NA	NA	NA	NA	NA	NA	NA	NA	NA	NA	NA	NA	NA	NA	NA	757	NA
SCL228	rms_contig	NA	NA	NA	NA	NA	NA	NA	NA	NA	NA	NA	NA	NA	NA	NA	NA	NA	NA	3052	NA
SCL229	rms_contig	0	0	0	0	0	0	0	0	0	0	0	0	0	NA	NA	NA	NA	NA	529	-529
SCL230	rms_contig	NA	NA	NA	NA	NA	NA	NA	NA	NA	NA	NA	NA	NA	NA	NA	NA	NA	NA	874	NA
SCL231	rms_contig	5	1549	241	309.8	459	260	277	312	0	277	0	0	37.7	100	96.06	90.08	885	57.13	641	908
SCL232	rms_contig	NA	NA	NA	NA	NA	NA	NA	NA	NA	NA	NA	NA	NA	NA	NA	NA	NA	NA	768	NA
SCL233	rms_contig	NA	NA	NA	NA	NA	NA	NA	NA	NA	NA	NA	NA	NA	NA	NA	NA	NA	NA	945	NA
SCL234	rms_contig	NA	NA	NA	NA	NA	NA	NA	NA	NA	NA	NA	NA	NA	NA	NA	NA	NA	NA	1588	NA
SCL235	rms_contig	2	573	281	286.5	292	281	286.5	292	0	292	0	0	31.06	100	96.94	89.9	573	100	1204	-631
SCL236	rms_contig	NA	NA	NA	NA	NA	NA	NA	NA	NA	NA	NA	NA	NA	NA	NA	NA	NA	NA	2305	NA
SCL237	rms_contig	NA	NA	NA	NA	NA	NA	NA	NA	NA	NA	NA	NA	NA	NA	NA	NA	NA	NA	1310	NA
SCL238	rms_contig	2	1571	648	785.5	923	648	785.5	923	0	923	0	0	35.39	99.24	96.75	89.56	1199	76.32	1302	269
SCL239	rms_contig	NA	NA	NA	NA	NA	NA	NA	NA	NA	NA	NA	NA	NA	NA	NA	NA	NA	NA	2127	NA
SCL240	rms_contig	NA	NA	NA	NA	NA	NA	NA	NA	NA	NA	NA	NA	NA	NA	NA	NA	NA	NA	2683	NA
SCL241	rms_contig	NA	NA	NA	NA	NA	NA	NA	NA	NA	NA	NA	NA	NA	NA	NA	NA	NA	NA	913	NA
SCL242	rms_contig	NA	NA	NA	NA	NA	NA	NA	NA	NA	NA	NA	NA	NA	NA	NA	NA	NA	NA	466	NA
SCL243	rms_contig	NA	NA	NA	NA	NA	NA	NA	NA	NA	NA	NA	NA	NA	NA	NA	NA	NA	NA	2281	NA
SCL244	rms_contig	4	1638	230	409.5	551	287	428.5	532	0	513	0	0	31.2	100	96.3	90.62	964	58.85	941	697
SCL245	rms_contig	0	0	0	0	0	0	0	0	0	0	0	0	0	NA	NA	NA	NA	NA	1196	-1196
SCL246	rms_contig	NA	NA	NA	NA	NA	NA	NA	NA	NA	NA	NA	NA	NA	NA	NA	NA	NA	NA	1312	NA
SCL247	rms_contig	NA	NA	NA	NA	NA	NA	NA	NA	NA	NA	NA	NA	NA	NA	NA	NA	NA	NA	1717	NA
SCL248	rms_contig	0	0	0	0	0	0	0	0	0	0	0	0	0	NA	NA	NA	NA	NA	0	0
SCL250	rms_contig	NA	NA	NA	NA	NA	NA	NA	NA	NA	NA	NA	NA	NA	NA	NA	NA	NA	NA	1679	NA
SCL252	rms_contig	6	2438	206	406.3	897	206	286.5	556	0	556	0	0	35.36	100	94.61	86.16	1464	60.05	2024	414
SCL253	rms_contig	NA	NA	NA	NA	NA	NA	NA	NA	NA	NA	NA	NA	NA	NA	NA	NA	NA	NA	1597	NA
SCL254	rms_contig	NA	NA	NA	NA	NA	NA	NA	NA	NA	NA	NA	NA	NA	NA	NA	NA	NA	NA	1127	NA
SCL255	rms_contig	0	0	0	0	0	0	0	0	0	0	0	0	0	NA	NA	NA	NA	NA	796	-796
SCL256	rms_contig	NA	NA	NA	NA	NA	NA	NA	NA	NA	NA	NA	NA	NA	NA	NA	NA	NA	NA	719	NA
SCL257	rms_contig	NA	NA	NA	NA	NA	NA	NA	NA	NA	NA	NA	NA	NA	NA	NA	NA	NA	NA	879	NA
SCL258	rms_contig	NA	NA	NA	NA	NA	NA	NA	NA	NA	NA	NA	NA	NA	NA	NA	NA	NA	NA	512	NA
SCL259	rms_contig	NA	NA	NA	NA	NA	NA	NA	NA	NA	NA	NA	NA	NA	NA	NA	NA	NA	NA	2180	NA
SCL260	rms_contig	NA	NA	NA	NA	NA	NA	NA	NA	NA	NA	NA	NA	NA	NA	NA	NA	NA	NA	665	NA
SCL261	rms_contig	NA	NA	NA	NA	NA	NA	NA	NA	NA	NA	NA	NA	NA	NA	NA	NA	NA	NA	2117	NA
SCL262	rms_contig	NA	NA	NA	NA	NA	NA	NA	NA	NA	NA	NA	NA	NA	NA	NA	NA	NA	NA	1762	NA
SCL263	rms_contig	NA	NA	NA	NA	NA	NA	NA	NA	NA	NA	NA	NA	NA	NA	NA	NA	NA	NA	920	NA
SCL264	rms_contig	NA	NA	NA	NA	NA	NA	NA	NA	NA	NA	NA	NA	NA	NA	NA	NA	NA	NA	208	NA
SCL265	rms_contig	NA	NA	NA	NA	NA	NA	NA	NA	NA	NA	NA	NA	NA	NA	NA	NA	NA	NA	1857	NA
SCL266	rms_contig	0	0	0	0	0	0	0	0	0	0	0	0	0	NA	NA	NA	NA	NA	432	-432
SCL267	rms_contig	NA	NA	NA	NA	NA	NA	NA	NA	NA	NA	NA	NA	NA	NA	NA	NA	NA	NA	671	NA
SCL268	rms_contig	1	2651	2651	2651	2651	1325.5	2651	1325.5	0	2651	0	0	42.06	100	97.93	89.66	2651	100	1767	884
SCL269	rms_contig	6	1671	210	278.5	363	222	256.5	363	0	266	0	0	36.56	97.74	94.2	91.06	519	31.06	447	1224
SCL270	rms_contig	NA	NA	NA	NA	NA	NA	NA	NA	NA	NA	NA	NA	NA	NA	NA	NA	NA	NA	1595	NA
SCL271	rms_contig	NA	NA	NA	NA	NA	NA	NA	NA	NA	NA	NA	NA	NA	NA	NA	NA	NA	NA	2409	NA
SCL272	rms_contig	1	1189	1189	1189	1189	594.5	1189	594.5	0	1189	0	0	33.56	99.58	97.95	97.02	1118	94.03	1377	-188
SCL273	rms_contig	NA	NA	NA	NA	NA	NA	NA	NA	NA	NA	NA	NA	NA	NA	NA	NA	NA	NA	2210	NA
SCL274	rms_contig	NA	NA	NA	NA	NA	NA	NA	NA	NA	NA	NA	NA	NA	NA	NA	NA	NA	NA	1374	NA
SCL275	rms_contig	NA	NA	NA	NA	NA	NA	NA	NA	NA	NA	NA	NA	NA	NA	NA	NA	NA	NA	1692	NA
SCL277	rms_contig	NA	NA	NA	NA	NA	NA	NA	NA	NA	NA	NA	NA	NA	NA	NA	NA	NA	NA	997	NA
SCL278	rms_contig	NA	NA	NA	NA	NA	NA	NA	NA	NA	NA	NA	NA	NA	NA	NA	NA	NA	NA	705	NA
SCL280	rms_contig	NA	NA	NA	NA	NA	NA	NA	NA	NA	NA	NA	NA	NA	NA	NA	NA	NA	NA	216	NA
SCL281	rms_contig	NA	NA	NA	NA	NA	NA	NA	NA	NA	NA	NA	NA	NA	NA	NA	NA	NA	NA	662	NA
SCL282	rms_contig	NA	NA	NA	NA	NA	NA	NA	NA	NA	NA	NA	NA	NA	NA	NA	NA	NA	NA	870	NA
SCL283	rms_contig	NA	NA	NA	NA	NA	NA	NA	NA	NA	NA	NA	NA	NA	NA	NA	NA	NA	NA	1380	NA
SCL284	rms_contig	NA	NA	NA	NA	NA	NA	NA	NA	NA	NA	NA	NA	NA	NA	NA	NA	NA	NA	1389	NA
SCL285	rms_contig	NA	NA	NA	NA	NA	NA	NA	NA	NA	NA	NA	NA	NA	NA	NA	NA	NA	NA	918	NA
SCL286	rms_contig	NA	NA	NA	NA	NA	NA	NA	NA	NA	NA	NA	NA	NA	NA	NA	NA	NA	NA	1800	NA
SCL287	rms_contig	NA	NA	NA	NA	NA	NA	NA	NA	NA	NA	NA	NA	NA	NA	NA	NA	NA	NA	1373	NA
SCL288	rms_contig	NA	NA	NA	NA	NA	NA	NA	NA	NA	NA	NA	NA	NA	NA	NA	NA	NA	NA	941	NA
SCL289	rms_contig	NA	NA	NA	NA	NA	NA	NA	NA	NA	NA	NA	NA	NA	NA	NA	NA	NA	NA	857	NA
SCL291	rms_contig	3	783	206	261	343	220	234	288.5	0	234	0	0	31.55	100	100	100	549	70.11	648	135
SCL292	rms_contig	NA	NA	NA	NA	NA	NA	NA	NA	NA	NA	NA	NA	NA	NA	NA	NA	NA	NA	759	NA
SCL293	rms_contig	NA	NA	NA	NA	NA	NA	NA	NA	NA	NA	NA	NA	NA	NA	NA	NA	NA	NA	474	NA
SCL294	rms_contig	NA	NA	NA	NA	NA	NA	NA	NA	NA	NA	NA	NA	NA	NA	NA	NA	NA	NA	1043	NA
SCL295	rms_contig	NA	NA	NA	NA	NA	NA	NA	NA	NA	NA	NA	NA	NA	NA	NA	NA	NA	NA	1335	NA
SCL296	rms_contig	NA	NA	NA	NA	NA	NA	NA	NA	NA	NA	NA	NA	NA	NA	NA	NA	NA	NA	941	NA
SCL297	rms_contig	0	0	0	0	0	0	0	0	0	0	0	0	0	NA	NA	NA	NA	NA	864	-864
SCL298	rms_contig	NA	NA	NA	NA	NA	NA	NA	NA	NA	NA	NA	NA	NA	NA	NA	NA	NA	NA	580	NA
SCL299	rms_contig	NA	NA	NA	NA	NA	NA	NA	NA	NA	NA	NA	NA	NA	NA	NA	NA	NA	NA	446	NA
SCL300	rms_contig	NA	NA	NA	NA	NA	NA	NA	NA	NA	NA	NA	NA	NA	NA	NA	NA	NA	NA	245	NA
SCL301	rms_contig	NA	NA	NA	NA	NA	NA	NA	NA	NA	NA	NA	NA	NA	NA	NA	NA	NA	NA	1763	NA
SCL302	rms_contig	NA	NA	NA	NA	NA	NA	NA	NA	NA	NA	NA	NA	NA	NA	NA	NA	NA	NA	0	NA
SCL303	rms_contig	NA	NA	NA	NA	NA	NA	NA	NA	NA	NA	NA	NA	NA	NA	NA	NA	NA	NA	638	NA
SCL304	rms_contig	7	2534	221	362	754	236.5	254	416	0	577	0	0	37.33	100	98.56	92.86	1667	65.79	1775	759
SCL305	rms_contig	NA	NA	NA	NA	NA	NA	NA	NA	NA	NA	NA	NA	NA	NA	NA	NA	NA	NA	959	NA
SCL306	rms_contig	NA	NA	NA	NA	NA	NA	NA	NA	NA	NA	NA	NA	NA	NA	NA	NA	NA	NA	1559	NA
SCL307	rms_contig	NA	NA	NA	NA	NA	NA	NA	NA	NA	NA	NA	NA	NA	NA	NA	NA	NA	NA	657	NA
SCL308	rms_contig	NA	NA	NA	NA	NA	NA	NA	NA	NA	NA	NA	NA	NA	NA	NA	NA	NA	NA	1393	NA
SCL309	rms_contig	NA	NA	NA	NA	NA	NA	NA	NA	NA	NA	NA	NA	NA	NA	NA	NA	NA	NA	1290	NA
SCL310	rms_contig	NA	NA	NA	NA	NA	NA	NA	NA	NA	NA	NA	NA	NA	NA	NA	NA	NA	NA	1548	NA
SCL311	rms_contig	NA	NA	NA	NA	NA	NA	NA	NA	NA	NA	NA	NA	NA	NA	NA	NA	NA	NA	1416	NA
SCL312	rms_contig	NA	NA	NA	NA	NA	NA	NA	NA	NA	NA	NA	NA	NA	NA	NA	NA	NA	NA	428	NA
